# Genotypic and resistance profile analysis of two oat crown rust differential sets urge coordination and standardisation

**DOI:** 10.1101/2023.09.28.559455

**Authors:** Duong T. Nguyen, Eva C. Henningsen, David Lewis, Rohit Mago, Meredith McNeil, Radoslaw Suchecki, Scott Boden, Jana Sperschneider, Shahryar F. Kianian, Peter N. Dodds, Melania Figueroa

## Abstract

*Puccinia coronata* f. sp. *avenae* (*Pca*) is the causal agent of the disease known as crown rust which represents a bottleneck in oat production worldwide. Characterisation of pathogen populations often involves race (pathotype) assignments using differential sets, which are not uniform across countries. This study compared virulence profiles of 25 *Pca* isolates from Australia using two host differential sets, one from Australia and one from the USA. These differential sets were also genotyped using DArT sequencing technology. Phenotypic and genotypic discrepancies were detected on eight out of 29 common lines between the two sets, indicating that pathogen race assignments based on those lines are not comparable. To further investigate molecular markers that could assist in the stacking of rust resistance genes important for Australia, four published *Pc91*-linked markers were validated across the differential sets and then screened across a collection of 150 oat cultivars. Drover, Aladdin, and Volta were identified as putative carriers of the *Pc91* locus. This is the first report to confirm that the cultivar ‘Volta’ carries *Pc91* and demonstrates the value of implementing molecular markers to characterise materials in breeding pools of oat. Overall, our findings highlight the necessity of examining seed stocks using pedigree and molecular markers to ensure seed uniformity and bring robustness to surveillance methodologies.
