## Supplementary material for "Genotypic and resistance profile analysis of two oat crown rust differential sets urge coordination and standardisation": Table S

### Sheet: Table S1.1
Table S1.1 List of differential sets.
No	Line	Provider	Seed Source ID	Original	Overlap
1	Swan (Aus)	Australian Grain Genebank	AGG701070OATS2	Australia	N
2	Ukraine (Aus)	Australian Grain Genebank	AGG701125OATS1	Australia	N
3	Santa Fe (Aus)	Australian Grain Genebank	AGG700978OATS1	Australia	N
4	Trispernia (Aus)	Australian Grain Genebank	AGG701113OATS1	Australia	N
5	Pc14 D504 (Aus)	Australian Grain Genebank	AGG701611OATS1	Australia	Y
6	Saia (Aus)	Australian Grain Genebank	AGG700961OATS1	Australia	N
7	Pc35 (Aus)	Australian Grain Genebank	AGG701612OATS1	Australia	Y
8	Pc36 D515 (Aus)	Australian Grain Genebank	AGG701613OATS1	Australia	Y
9	Pc38 (Aus)	Australian Grain Genebank	AGG701614OATS1	Australia	Y
10	Cleanleaf (Aus)	B. Winter - DAF	NA	Australia	N
11	Pc39 (Aus)	Australian Grain Genebank	AGG701615OATS1	Australia	Y
12	Barcoo (Aus)	CSIRO - Avena stock	NA	Australia	N
13	Pc40 (Aus)	Australian Grain Genebank	AGG701616OATS1	Australia	Y
14	Pc45 (Aus)	Australian Grain Genebank	AGG701617OATS1	Australia	Y
15	Pc46 (Aus)	Australian Grain Genebank	AGG701618OATS1	Australia	Y
16	Pc48 (Aus)	Australian Grain Genebank	AGG701619OATS1	Australia	Y
17	Pc50 (Aus)	Australian Grain Genebank	AGG701620OATS1	Australia	Y
18	Volta (Aus)	Australian Grain Genebank	AGG704286OATS1	Australia	N
19	Pc51 X434 (Aus)	Australian Grain Genebank	AGG701621OATS1	Australia	Y
20	Pc52 X421 (Aus)	Australian Grain Genebank	AGG701622OATS1	Australia	Y
21	Pc54 (Aus)	Australian Grain Genebank	AGG701623OATS1	Australia	Y
22	Pc55 (Aus)	Australian Grain Genebank	AGG701624OATS1	Australia	Y
23	Pc56 (Aus)	Australian Grain Genebank	AGG795037OATS1	Australia	Y
24	Gwydir (Aus)	CSIRO - Avena stock	NA	Australia	N
25	Pc57 D640 (Aus)	Australian Grain Genebank	AGG701626OATS1	Australia	Y
26	Pc58 TAM-O-301 (Aus)	Australian Grain Genebank	AGG795048OATS1	Australia	Y
27	Pc59 TAM-O-312 (Aus)	Australian Grain Genebank	AGG702647OATS1	Australia	Y
28	Pc60 COKER227 (Aus)	Australian Grain Genebank	AGG700325OATS1	Australia	Y
29	Pc61 COKER234 (Aus)	Australian Grain Genebank	AGG700326OATS1	Australia	Y
30	Warrego (Aus)	CSIRO - Avena stock	NA	Australia	N
31	Pc62 (Aus)	Australian Grain Genebank	AGG701627OATS1	Australia	Y
32	Pc63 (Aus)	Australian Grain Genebank	AGG701628OATS1	Australia	Y
33	Pc64 (Aus)	Australian Grain Genebank	AGG701629OATS1	Australia	Y
34	Pc67 (Aus)	Australian Grain Genebank	AGG701630OATS1	Australia	Y
35	Pc68 (Aus)	Australian Grain Genebank	AGG701631OATS1	Australia	Y
36	Pc70 H547 (Aus)	Australian Grain Genebank	AGG701632OATS1	Australia	Y
37	Pc71 Y345 (Aus)	Australian Grain Genebank	AGG701633OATS1	Australia	Y
38	Amagalon (Aus)	Australian Grain Genebank	AGG700076OATS1	Australia	N
39	H548 (Aus)	Australian Grain Genebank	AGG790007OATS1	Australia	Y
40	Culgoa (Aus)	Australian Grain Genebank	AGG701391OATS1	Australia	N
41	WI X4361-9 (Aus)	Australian Grain Genebank	AGG701643OATS1	Australia	Y
42	Bondvic (Aus)	Australian Grain Genebank	AGG700192OATS1	Australia	N
43	X716 (Aus)	Australian Grain Genebank	AGG790014OATS1	Australia	N
44	X534 (Aus)	Australian Grain Genebank	AGG701639OATS1	Australia	N
45	Bettong (Aus)	Australian Grain Genebank	AGG701677OATS2	Australia	N
46	Genie (Aus)	CSIRO - Avena stock	NA	Australia	N
47	Landhafer (Aus)	Australian Grain Genebank	AGG700649OATS1	Australia	N
48	Pc14 D504 (USA)	USDA - ASR	NA	North America	Y
49	Pc35 (USA)	USDA - ASR	NA	North America	Y
50	Pc36 D515 (USA)	USDA - ASR	NA	North America	Y
51	Pc38 (USA)	USDA - ASR	NA	North America	Y
52	Pc39 (USA)	USDA - ASR	NA	North America	Y
53	Pc40 (USA)	USDA - ASR	NA	North America	Y
54	Pc45 (USA)	USDA - ASR	NA	North America	Y
55	Pc46 (USA)	USDA - ASR	NA	North America	Y
56	Pc48 (USA)	USDA - ASR	NA	North America	Y
57	Pc50 (USA)	USDA - ASR	NA	North America	Y
58	Pc51 X434 (USA)	USDA - ASR	NA	North America	Y
59	Pc52 X421 (USA)	USDA - ASR	NA	North America	Y
60	Pc53 H441 (USA)	USDA - ASR	NA	North America	N
61	Pc54 (USA)	USDA - ASR	NA	North America	Y
62	Pc55 (USA)	USDA - ASR	NA	North America	Y
63	Pc56 (USA)	USDA - ASR	NA	North America	Y
64	Pc57 D640 (USA)	USDA - ASR	NA	North America	Y
65	Pc58 TAM-O-301 (USA)	USDA - ASR	NA	North America	Y
66	Pc59 TAM-O-312 (USA)	USDA - ASR	NA	North America	Y
67	Pc60 COKER227 (USA)	USDA - ASR	NA	North America	Y
68	Pc61 COKER234 (USA)	USDA - ASR	NA	North America	Y
69	Pc62 (USA)	USDA - ASR	NA	North America	Y
70	Pc63 (USA)	USDA - ASR	NA	North America	Y
71	Pc64 (USA)	USDA - ASR	NA	North America	Y
72	Pc67 (USA)	USDA - ASR	NA	North America	Y
73	Pc68 (USA)	USDA - ASR	NA	North America	Y
74	Pc70 H547 (USA)	USDA - ASR	NA	North America	Y
75	Pc71 Y345 (USA)	USDA - ASR	NA	North America	Y
76	Pc91 ND894904 (USA)	USDA - ASR	NA	North America	N
77	Pc94 (USA)	USDA - ASR	NA	North America	N
78	Pc96 (USA)	USDA - ASR	NA	North America	N
79	MARVELOUS (USA)	USDA - ASR	NA	North America	N
80	H548 (USA)	USDA - ASR	NA	North America	Y
81	IA B605Xsel. (USA)	USDA - ASR	NA	North America	N
82	WI X4361-9 (USA)	USDA - ASR	NA	North America	Y
83	TAM-O-405 (USA)	USDA - ASR	NA	North America	N
84	Belle (USA)	USDA - ASR	NA	North America	N
85	HiFi (USA)	USDA - ASR	NA	North America	N
86	Leggett (USA)	USDA - ASR	NA	North America	N
87	Stainless (USA)	USDA - ASR	NA	North America	N

### Sheet: Table S1.2
Table S1.2 List of collection of cultivars.
No	Line	Origin	Source	Reference_Number
1	Calcutta	INDIA	Australian Grain Genebank	AGG700252
2	Makuru	NEW ZEALAND	Australian Grain Genebank	AGG703388
3	Dumont	CANADA	Australian Grain Genebank	AGG700398
4	AC Assiniboia	CANADA	Australian Grain Genebank	AGG703542
5	Moola (AC Medallion)	CANADA	Australian Grain Genebank	AGG704176
6	California Red	UNITED STATES	Australian Grain Genebank	AGG700254
7	Chihuahua	MEXICO	Australian Grain Genebank	AGG700294
8	Diamond Black	UNITED STATES	Australian Grain Genebank	AGG700388
9	Norway Black	SWEDEN	Australian Grain Genebank	AGG700809
10	Tartar Black	CHINA	Australian Grain Genebank	AGG701079
11	Tartar King	UNITED KINGDOM	Australian Grain Genebank	AGG701081
12	Triumph	IRELAND	Australian Grain Genebank	AGG701114
13	Fulgrain	UNITED STATES	Australian Grain Genebank	AGG701121
14	Early Dakota	UNKNOWN	Australian Grain Genebank	AGG702896
15	Early Gothland	UNKNOWN	Australian Grain Genebank	AGG702897
16	Starter	UNITED STATES	Australian Grain Genebank	AGG704288
17	Graza 80	AUSTRALIA	Australian Grain Genebank	AGG704314
18	Sang	SWEDEN	Australian Grain Genebank	AGG704326
19	Klein Capa	ARGENTINA	Australian Grain Genebank	AGG704335
20	Mulga	AUSTRALIA	Australian Grain Genebank	AGG700764
21	ESK	AUSTRALIA	Australian Grain Genebank	AGG700428
22	SUAL	AUSTRALIA	Australian Grain Genebank	AGG701054
23	BANDICOOT	AUSTRALIA	Australian Grain Genebank	AGG701417
24	CARROLUP	AUSTRALIA	Australian Grain Genebank	AGG701646
25	BIMBIL	AUSTRALIA	Australian Grain Genebank	AGG701703
26	EURO	AUSTRALIA	Australian Grain Genebank	AGG701720
27	EURABBIE	AUSTRALIA	Australian Grain Genebank	AGG703507
28	WINTAROO	AUSTRALIA	Australian Grain Genebank	AGG704242
29	POSSUM	AUSTRALIA	Australian Grain Genebank	AGG704243
30	VOLTA	AUSTRALIA	Australian Grain Genebank	AGG704286
31	GENIE	AUSTRALIA	Australian Grain Genebank	AGG704290
32	KANGAROO	AUSTRALIA	Australian Grain Genebank	AGG704292
33	BRUSHER	AUSTRALIA	Australian Grain Genebank	AGG704293
34	MITIKA	AUSTRALIA	Australian Grain Genebank	AGG704294
35	YALLARA	AUSTRALIA	Australian Grain Genebank	AGG704296
36	TUNGOO	AUSTRALIA	Australian Grain Genebank	AGG704323
37	MULGARA	AUSTRALIA	Australian Grain Genebank	AGG704324
38	TAMMAR	AUSTRALIA	Australian Grain Genebank	AGG704325
39	WOMBAT	AUSTRALIA	Australian Grain Genebank	AGG704342
40	HAY	AUSTRALIA	Australian Grain Genebank	AGG799022
41	CULGOA	AUSTRALIA	Australian Grain Genebank	AGG799028
42	YILGARN	AUSTRALIA	Australian Grain Genebank	AGG799030
43	POTOROO	AUSTRALIA	Australian Grain Genebank	AGG799031
44	BETTONG	AUSTRALIA	Australian Grain Genebank	AGG799033
45	PALLINUP	AUSTRALIA	Australian Grain Genebank	AGG799037
46	GLIDER	AUSTRALIA	Australian Grain Genebank	AGG799041
47	NUMBAT	AUSTRALIA	Australian Grain Genebank	AGG799042
48	NEEDILUP	AUSTRALIA	Australian Grain Genebank	AGG799047
49	BANNISTER	AUSTRALIA	CSIRO - Avena stock	N/A
50	BARCOO	AUSTRALIA	CSIRO - Avena stock	N/A
51	CONDAMINE	AUSTRALIA	CSIRO - Avena stock	N/A
52	GALILEO	AUSTRALIA	CSIRO - Avena stock	N/A
53	GWYDIR	AUSTRALIA	CSIRO - Avena stock	N/A
54	TAIPAN	AUSTRALIA	CSIRO - Avena stock	N/A
55	WARREGO	AUSTRALIA	CSIRO - Avena stock	N/A
56	WILLIAMS	AUSTRALIA	CSIRO - Avena stock	N/A
57	GENIE	AUSTRALIA	B. Winter - DAF	N/A
58	VOLTA	AUSTRALIA	B. Winter - DAF	N/A
59	BOPPY	AUSTRALIA	Australian Grain Genebank	AGG700202
60	COOBA	AUSTRALIA	Australian Grain Genebank	AGG700343
61	FULMARK	AUSTRALIA	Australian Grain Genebank	AGG700486
62	MUGGA	AUSTRALIA	Australian Grain Genebank	AGG700763
63	NILE	AUSTRALIA	Australian Grain Genebank	AGG700015
64	WINJARDIE	AUSTRALIA	Australian Grain Genebank	AGG700022
65	WEST	AUSTRALIA	Australian Grain Genebank	AGG700027
66	MARLOO	AUSTRALIA	Australian Grain Genebank	AGG700028
67	WALLAROO	AUSTRALIA	Australian Grain Genebank	AGG700029
68	ALGERIAN	AUSTRALIA	Australian Grain Genebank	AGG700059
69	YATES_ALGERIAN	AUSTRALIA	Australian Grain Genebank	AGG700069
70	AVON	AUSTRALIA	Australian Grain Genebank	AGG700124
71	BALLIDU	AUSTRALIA	Australian Grain Genebank	AGG700130
72	BARMAH	AUSTRALIA	Australian Grain Genebank	AGG700136
73	BLACKBUTT	AUSTRALIA	Australian Grain Genebank	AGG700169
74	BLYTHE	AUSTRALIA	Australian Grain Genebank	AGG700182
75	BOND	AUSTRALIA	Australian Grain Genebank	AGG700187
76	BUNDY	AUSTRALIA	Australian Grain Genebank	AGG700239
77	BURKE	AUSTRALIA	Australian Grain Genebank	AGG700242
78	COOLABAH	AUSTRALIA	Australian Grain Genebank	AGG700344
79	DALE	AUSTRALIA	Australian Grain Genebank	AGG700370
80	COKERS_FULGRAIN	UNITED STATES	Australian Grain Genebank	AGG700483
81	GUYRA	AUSTRALIA	Australian Grain Genebank	AGG700538
82	HILL	AUSTRALIA	Australian Grain Genebank	AGG700553
83	IRWIN	AUSTRALIA	Australian Grain Genebank	AGG700585
84	KENT	AUSTRALIA	Australian Grain Genebank	AGG700618
85	KURRAJONG	AUSTRALIA	Australian Grain Genebank	AGG700635
86	LAGGAN	AUSTRALIA	Australian Grain Genebank	AGG700644
87	LORT	AUSTRALIA	Australian Grain Genebank	AGG700682
88	MOORE	AUSTRALIA	Australian Grain Genebank	AGG700751
89	ORIENT	AUSTRALIA	Australian Grain Genebank	AGG700834
90	PALESTINE	AUSTRALIA	Australian Grain Genebank	AGG700854
91	QUANDONG	AUSTRALIA	Australian Grain Genebank	AGG700892
92	STOUT	AUSTRALIA	Australian Grain Genebank	AGG701049
93	SUNRISE	AUSTRALIA	Australian Grain Genebank	AGG701059
94	SWAN	AUSTRALIA	Australian Grain Genebank	AGG701070
95	WARRIGAL	AUSTRALIA	Australian Grain Genebank	AGG701168
96	DALYUP	AUSTRALIA	Australian Grain Genebank	AGG701273
97	COOMALLO	AUSTRALIA	Australian Grain Genebank	AGG703448
98	VASSE	AUSTRALIA	Australian Grain Genebank	AGG704177
99	HOTHAM	AUSTRALIA	Australian Grain Genebank	AGG704178
100	QANTOM	AUSTRALIA	Australian Grain Genebank	AGG704291
101	MANNUS	AUSTRALIA	Australian Grain Genebank	AGG704313
102	DUNNART	AUSTRALIA	Australian Grain Genebank	AGG704344
103	FORESTER	AUSTRALIA	Australian Grain Genebank	AGG704345
104	DURACK	AUSTRALIA	Australian Grain Genebank	AGG704379
105	KOWARI	AUSTRALIA	Australian Grain Genebank	AGG704380
106	KOORABUP	AUSTRALIA	Australian Grain Genebank	AGG704611
107	BILBY	AUSTRALIA	Australian Grain Genebank	AGG704612
108	BULBAN	AUSTRALIA	Australian Grain Genebank	AGG799004
109	MORTLOCK	AUSTRALIA	Australian Grain Genebank	AGG799009
110	DOLPHIN	AUSTRALIA	Australian Grain Genebank	AGG700392
111	ECHIDNA	AUSTRALIA	Australian Grain Genebank	AGG799014
112	CYPRESS	AUSTRALIA	Australian Grain Genebank	AGG799016
113	KALGAN	AUSTRALIA	Australian Grain Genebank	AGG799023
114	TOODYAY	AUSTRALIA	Australian Grain Genebank	AGG703449
115	WANDERING	AUSTRALIA	Australian Grain Genebank	AGG799048
116	WIZARD	AUSTRALIA	Australian Grain Genebank	AGG799075
117	WIZARD	AUSTRALIA	B. Winter - DAF	N/A
118	ALGERIBEE	AUSTRALIA	Australian Grain Genebank	AGG700070
119	BRIGALOW	AUSTRALIA	Australian Grain Genebank	AGG700222
120	CASSIA	AUSTRALIA	Australian Grain Genebank	AGG700274
121	ALADDIN	AUSTRALIA	Australian Grain Genebank	AGG704343
122	CARBEEN	AUSTRALIA	Australian Grain Genebank	AGG799005
123	ALADDIN	AUSTRALIA	B. Winter - DAF	N/A
124	DROVER	AUSTRALIA	Australian Grain Genebank	N/A
125	GARRY	CANADA	Australian Grain Genebank	AGG700499
126	RIEL	CANADA	Australian Grain Genebank	AGG700001
127	EAGLE	SWEDEN	Australian Grain Genebank	AGG700408
128	AVALANCHE	FRANCE	Australian Grain Genebank	AGG701407
129	DRUMMOND	NEW ZEALAND	Australian Grain Genebank	AGG703386
130	HOKONUI	NEW ZEALAND	Australian Grain Genebank	AGG703390
131	CDC_DANCER	CANADA	Australian Grain Genebank	AGG704100
132	AC_RONALD	CANADA	Australian Grain Genebank	AGG704219
133	AC_PINNACLE	CANADA	Australian Grain Genebank	AGG704220
134	NUGENE	UNITED STATES	Australian Grain Genebank	AGG704238
135	LEGGETT	CANADA	Australian Grain Genebank	AGG704311
136	CDC_BOYER	CANADA	Australian Grain Genebank	AGG704312
137	GLEN	CANADA	Australian Grain Genebank	AGG700510
138	ALAMO	UNITED STATES	Australian Grain Genebank	AGG700049
139	ANDERSON	UNITED STATES	Australian Grain Genebank	AGG700084
140	ASCENCAO	BRAZIL	Australian Grain Genebank	AGG700108
141	AURORA	UNITED STATES	Australian Grain Genebank	AGG700116
142	BAMBU	SWEDEN	Australian Grain Genebank	AGG700131
143	BEACON	CANADA	Australian Grain Genebank	AGG700142
144	BELAR	INDIA	Australian Grain Genebank	AGG700147
145	BENTON	UNITED STATES	Australian Grain Genebank	AGG700153
146	BONDVIC	UNITED STATES	Australian Grain Genebank	AGG700192
147	BONKEE	UNITED STATES	Australian Grain Genebank	AGG700197
148	BOONE	UNITED STATES	Australian Grain Genebank	AGG700200
149	BRAVE	UNITED STATES	Australian Grain Genebank	AGG700216
150	BREUSTEDTS_REGENFREUND	GERMANY	Australian Grain Genebank	AGG700217

### Sheet: Table S2
Table S2. List of collected Pca Isolates in Australia.
No	Isolate_ID	Regions
1	22NSW103-01	New South Wales
2	22NSW75-01	New South Wales
3	22NSW76-01	New South Wales
4	22NSW79-01	New South Wales
5	22NSW84-01	New South Wales
6	22NSW97-01	New South Wales
7	22QLD114-01	Queensland
8	22SA10-01	South Australia
9	22SA11-01	South Australia
10	22VIC01-01	Victoria
11	22VIC67-01	Victoria
12	22VIC71-01	Victoria
13	22VIC74-01	Victoria
14	22WA02-01	Western Australia
15	22WA09-01	Western Australia
16	22WA22-01	Western Australia
17	22WA31-01	Western Australia
18	22WA43-01	Western Australia
19	22WA45-01	Western Australia
20	22WA46-01	Western Australia
21	22WA50-01	Western Australia
22	22WA53-01	Western Australia
23	22WA54-01	Western Australia
24	22WA88-01	Western Australia
25	22WA89-01	Western Australia

### Sheet: Table S3
Table S3. KASP markers used for Pc91 gene.
Marker	Primer	SNP	Sequence (5’ – 3’)	Orignial studies
oPt-0350-KOM4c2	KOM4c2_FAM	T/C	GAAGGTGACCAAGTTCATGCTTCCATGTGCAAGTCTCATGCT	Gnanesh et al., (2013)
	KOM4c2_HEX		GAAGGTCGGAGTCAACGGATTCTTCCATGTGCAAGTCTCATGCC
	KOM4c2_C		CACAAGCATATATGTTGCAATGATCCACAT
oPt-0350-KOM5c1	KOM5c1_FAM	T/C	GAAGGTGACCAAGTTCATGCTCACGCATAACAAGTTAGGTGCCT
	KOM5c1_HEX		GAAGGTCGGAGTCAACGGATTCACGCATAACAAGTTAGGTGCCC
	KOM5c1_C		TAGTTTTTGCCTAAACACAAGATTGAGTTT
oPt-0350-KOM6c2	KOM5c1_FAM	C/G	GAAGGTGACCAAGTTCATGCTGCATGGCCATTGGAATATACGCC
	KOM5c1_HEX		GAAGGTCGGAGTCAACGGATTGCATGGCCATTGGAATATACGCG
	KOM5c1_C		TCCGGACATTCCCGGAGTGTTTT
KASP_GMI_ES03_c2277_336	GMI_ES03_c2277_336_FAM	A/G	GAAGGTGACCAAGTTCATGCTGGCCATACGTGATGTAGAGCA	Esvelt Klos et al., (2017)
	GMI_ES03_c2277_336_HEX		GAAGGTCGGAGTCAACGGATTGGCCATACGTGATGTAGAGCG
	GMI_ES03_c2277_336_C		CTCTGCTCCCTCTCTGCAACCAT

### Sheet: Table S4.1
Table S4.1. KASP marker results for differential sets.
Differential Set	KASP_GMI_ES03_c2277_336	oPt-0350-KOM4c2	oPt-0350-KOM5c1	oPt-0350-KOM6c2	Previous Pc gene postulation and pedigree information
Pc91 ND894904 (USA)	AA	CT	TC	GC	Pc91
HiFi (USA)	AA	CC	TT	CC	Pc91
Volta-1 (Aus) (from AGG)	GG	CT	TC	GC	Pc50 + Pc68 (potentially + Pc91 based on pedigree)
Amagalon (Aus)	GG	CT	TC	GC	Pc91
Cleanleaf (Aus)	AA	TT	CC	GG	Pc38 + Pc39 + Pc52
Pc58 TAM-O-301 (Aus)	AA	TT	CC	GG	Pc58
Warrego (Aus)	AA	TT	CC	GG	Pc61+?
Leggett (USA)	AA	TT	CC	GG	Pc68 + Pc94
Stainless (USA)	GG	TT	CC	GG	Pc38 + Pc39 + Pc68 + Pc91
Swan (Aus)	GG	TT	CC	GG
Ukraine (Aus)	GG	TT	CC	GG
Santa Fe (Aus)	GG	TT	CC	GG
Trispernia (Aus)	GG	TT	CC	GG
Pc14 D504 (Aus)	GG	TT	CC	GG
Saia (Aus)	GG	TT	CC	GG
Pc35 (Aus)	GG	TT	CC	GG
Pc36 D515 (Aus)	GG	TT	CC	GG
Pc38 (Aus)	GG	TT	CC	GG
Pc39 (Aus)	GG	TT	CC	GG
Barcoo (Aus)	GG	TT	CC	GG
Pc40 (Aus)	GG	TT	CC	GG
Pc45 (Aus)	GG	TT	CC	GG
Pc46 (Aus)	GG	TT	CC	GG
Pc48 (Aus)	GG	TT	CC	GG
Pc50 (Aus)	GG	TT	CC	GG
Pc51 X434 (Aus)	GG	TT	CC	GG
Pc52 X421 (Aus)	GG	TT	CC	GG
Pc54 (Aus)	GG	TT	CC	GG
Pc55 (Aus)	GG	TT	CC	GG
Pc56 (Aus)	GG	TT	CC	GG
Gwydir (Aus)	GG	TT	CC	GG
Pc57 D640 (Aus)	GG	TT	CC	GG
Pc59 TAM-O-312 (Aus)	GG	TT	CC	GG
Pc60 COKER227 (Aus)	GG	TT	CC	GG
Pc61 COKER234 (Aus)	GG	TT	CC	GG
Pc62 (Aus)	GG	TT	CC	GG
Pc63 (Aus)	GG	TT	CC	GG
Pc64 (Aus)	GG	TT	CC	GG
Pc67 (Aus)	GG	TT	CC	GG
Pc68 (Aus)	GG	TT	CC	GG
Pc70 H547 (Aus)	GG	TT	CC	GG
Pc71 Y345 (Aus)	GG	TT	CC	GG
H548 (Aus)	GG	TT	CC	GG
Culgoa (Aus)	GG	TT	CC	GG
WI X4361-9 (Aus)	GG	TT	CC	GG
Bondvic (Aus)	GG	TT	CC	GG
X716 (Aus)	GG	TT	CC	GG
X534 (Aus)	GG	TT	CC	GG
Bettong (Aus)	GG	TT	CC	GG
Genie (Aus)	GG	TT	CC	GG
Landhafer (Aus)	GG	TT	CC	GG
Pc14 D504 (USA)	GG	TT	CC	GG
Pc35 (USA)	GG	TT	CC	GG
Pc36 D515 (USA)	GG	TT	CC	GG
Pc38 (USA)	GG	TT	CC	GG
Pc39 (USA)	GG	TT	CC	GG
Pc40 (USA)	GG	TT	CC	GG
Pc45 (USA)	GG	TT	CC	GG
Pc46 (USA)	GG	TT	CC	GG
Pc48 (USA)	GG	TT	CC	GG
Pc50 (USA)	GG	TT	CC	GG
Pc51 X434 (USA)	GG	TT	CC	GG
Pc52 X421 (USA)	GG	TT	CC	GG
Pc53 H441 (USA)	GG	TT	CC	GG
Pc54 (USA)	GG	TT	CC	GG
Pc55 (USA)	GG	TT	CC	GG
Pc56 (USA)	GG	TT	CC	GG
Pc57 D640 (USA)	GG	TT	CC	GG
Pc58 TAM-O-301 (USA)	GG	TT	CC	GG
Pc59 TAM-O-312 (USA)	GG	TT	CC	GG
Pc60 COKER227 (USA)	GG	TT	CC	GG
Pc61 COKER234 (USA)	GG	TT	CC	GG
Pc62 (USA)	GG	TT	CC	GG
Pc63 (USA)	GG	TT	CC	GG
Pc64 (USA)	GG	TT	CC	GG
Pc67 (USA)	GG	TT	CC	GG
Pc68 (USA)	GG	TT	CC	GG
Pc70 H547 (USA)	GG	TT	CC	GG
Pc71 Y345 (USA)	GG	TT	CC	GG
Pc94 (USA)	GG	TT	CC	GG
Pc96 (USA)	GG	TT	CC	GG
MARVELOUS (USA)	GG	TT	CC	GG
H548 (USA)	GG	TT	CC	GG
IA B605Xsel. (USA)	GG	TT	CC	GG
WI X4361-9 (USA)	GG	TT	CC	GG
TAM-O-405 (USA)	GG	TT	CC	GG
Belle (USA)	GG	TT	CC	GG
GMI_ES03_c2277_336	A/G = diagnostic SNP for resistance genotype (Pc91)/susceptible genotypes
oPt-0350-KOM4c2	C/T = diagnostic SNP for resistance genotype (Pc91)/susceptible genotypes
oPt-0350-KOM5c1	T/C = diagnostic SNP for resistance genotype (Pc91)/susceptible genotypes
oPt-0350-KOM6c2	C/G = diagnostic SNP for resistance genotype (Pc91)/susceptible genotypes

### Sheet: Table S4.2
Table S4.2. KASP marker results for an oat collection.
Oat Collection	KASP_GMI_ES03_c2277_336	oPt-0350-KOM4c2	oPt-0350-KOM5c1	oPt-0350-KOM6c2	Previous Pc gene postulation and pedigree information
DROVER	AA	CC	TT	CC	Pc91
ALADDIN-1 (from AGG)	AA	CT	TC	GC	Pc91 +Pc50
VOLTA-2 (from AGG)	GG	CT	TC	GC	Pc50 + Pc68 (potentially + Pc91 based on pedigree)
ALADDIN-2 (from breeder)	AA	TT	CC	GG	Pc91 +Pc50
VOLTA-3 (from breeder)	AA	TT	CC	GG	Pc50 + Pc68 (potentially + Pc91 based on pedigree)
YALLARA	AA	TT	CC	GG	link with pedigree of Amagalon (Pc91)
NUGENE	AA	TT	CC	GG	Pc48 and link with pedigree of Amagalon (Pc91) and AC_Medallion (Pc68 + Pc38 + Pc39)
LEGGETT	AA	TT	CC	GG	Pc68 + Pc94
AC Assiniboia	AA	TT	CC	GG	Pc68 + Pc38 + Pc39
Moola (AC Medallion)	AA	TT	CC	GG	Pc68 + Pc38 + Pc39
AC_PINNACLE	AA	TT	CC	GG	Pc68 + Pc38 + Pc39
AC_RONALD	AA	TT	CC	GG	link with Pc68 pedigree
GALILEO	AA	TT	CC	GG	link with Pc68 pedigree
Graza 80	AA	TT	CC	GG	link with pedigree of AC_Medallion (Pc68 + Pc38 + Pc39)
RIEL	AA	TT	CC	GG	Pc38 + Pc39
Dumont	AA	TT	CC	GG	Pc38 + Pc39
POSSUM	AA	TT	CC	GG	PcMortlock
WOMBAT	AA	TT	CC	GG	PcMortlock
TAIPAN	AA	TT	CC	GG	PcNugene, Pc48 +
WARREGO	AA	TT	CC	GG	Pc61+
CDC_DANCER	AA	TT	CC	GG	link with pedigree of Dumont
CDC_BOYER	AA	TT	CC	GG	APR line
BURKE	AA	TT	CC	GG
FORESTER	AA	TT	CC	Unknown
EAGLE	AA	TT	CC	GG
AVALANCHE	AA	TT	CC	GG
DRUMMOND	AA	TT	CC	GG
HOKONUI	AA	TT	CC	GG
Calcutta	GG	TT	CC	GG
Makuru	GG	TT	CC	GG
California Red	GG	TT	CC	GG
Chihuahua	GG	TT	CC	GG
Diamond Black	GG	TT	CC	GG
Norway Black	GG	TT	CC	GG
Tartar Black	GG	TT	CC	GG
Tartar King	GG	TT	CC	GG
Triumph	GG	TT	CC	GG
Fulgrain	GG	TT	CC	GG
Early Dakota	GG	TT	CC	GG
Early Gothland	GG	TT	CC	GG
Starter	GG	TT	CC	GG
Sang	GG	TT	CC	GG
Klein Capa	GG	TT	CC	GG
Mulga	GG	TT	CC	GG
ESK	GG	TT	CC	GG
SUAL	GG	TT	Unknown	Unknown
BANDICOOT	GG	TT	CC	GG
CARROLUP	GG	TT	CC	GG
BIMBIL	GG	TT	Unknown	Unknown
EURO	GG	TT	CC	GG
EURABBIE	GG	TT	CC	GG
WINTAROO	GG	TT	CC	GG
GENIE-2 (from Breeder)	GG	TT	CC	GG
KANGAROO	GG	TT	CC	GG
BRUSHER	GG	TT	CC	GG
MITIKA	GG	TT	CC	GG
TUNGOO	GG	TT	CC	GG
MULGARA	GG	TT	CC	GG
TAMMAR	GG	TT	CC	GG
HAY	GG	TT	CC	GG
CULGOA	GG	TT	CC	GG
YILGARN	GG	TT	CC	GG
POTOROO	GG	TT	CC	GG
BETTONG	GG	TT	CC	GG
PALLINUP	GG	TT	CC	GG
GLIDER	GG	TT	CC	GG
NUMBAT	GG	TT	CC	GG
NEEDILUP	GG	TT	CC	GG
BANNISTER	GG	TT	CC	GG
BARCOO	GG	TT	CC	GG
CONDAMINE	GG	TT	CC	GG
GWYDIR	GG	TT	CC	GG
WILLIAMS	GG	TT	CC	GG
GENIE-1 (from AGG)	GG	TT	CC	GG
BOPPY	GG	TT	Unknown	Unknown
COOBA	GG	TT	CC	GG
FULMARK	GG	TT	CC	GG
MUGGA	GG	TT	Unknown	Unknown
NILE	GG	TT	CC	GG
WINJARDIE	GG	TT	Unknown	Unknown
WEST	GG	TT	CC	GG
MARLOO	GG	TT	CC	GG
WALLAROO	GG	TT	CC	GG
ALGERIAN	GG	TT	CC	GG
YATES_ALGERIAN	GG	TT	CC	GG
AVON	GG	TT	CC	GG
BALLIDU	GG	TT	CC	GG
BARMAH	GG	TT	CC	GG
BLACKBUTT	GG	TT	CC	GG
BLYTHE	GG	TT	CC	GG
BOND	GG	TT	CC	GG
BUNDY	GG	TT	CC	GG
COOLABAH	GG	TT	CC	GG
DALE	GG	TT	CC	GG
COKERS_FULGRAIN	GG	TT	CC	GG
GUYRA	GG	TT	CC	GG
HILL	GG	TT	CC	GG
IRWIN	GG	TT	CC	GG
KENT	GG	TT	CC	GG
KURRAJONG	GG	TT	CC	GG
LAGGAN	GG	TT	CC	GG
LORT	GG	TT	CC	GG
MOORE	GG	TT	CC	GG
ORIENT	GG	TT	CC	GG
PALESTINE	GG	TT	CC	GG
QUANDONG	GG	TT	CC	GG
STOUT	GG	TT	CC	GG
SUNRISE	GG	TT	Unknown	Unknown
SWAN	GG	TT	CC	GG
WARRIGAL	GG	TT	Unknown	Unknown
DALYUP	GG	TT	CC	GG
COOMALLO	GG	TT	CC	GG
VASSE	GG	TT	CC	GG
HOTHAM	GG	TT	CC	GG
QANTOM	GG	TT	CC	GG
MANNUS	GG	TT	CC	GG
DUNNART	GG	TT	CC	GG
DURACK	GG	TT	CC	GG
KOWARI	GG	TT	CC	GG
KOORABUP	GG	TT	CC	GG
BILBY	GG	TT	CC	GG
BULBAN	GG	TT	CC	GG
MORTLOCK	GG	TT	CC	GG
DOLPHIN	GG	TT	CC	GG
ECHIDNA	GG	TT	CC	GG
CYPRESS	GG	TT	Unknown	Unknown
KALGAN	GG	TT	CC	GG
TOODYAY	GG	TT	CC	GG
WANDERING	GG	TT	CC	GG
WIZARD-1 (from AGG)	GG	TT	CC	GG
WIZARD-2 (from Breeder)	GG	TT	CC	GG
ALGERIBEE	GG	TT	Unknown	Unknown
BRIGALOW	GG	TT	Unknown	Unknown
CASSIA	GG	TT	CC	GG
CARBEEN	GG	TT	CC	GG
ALAMO	GG	TT	CC	GG
ANDERSON	GG	TT	CC	GG
ASCENCAO	GG	TT	CC	GG
AURORA	GG	TT	CC	GG
BAMBU	GG	TT	CC	GG
BEACON	GG	TT	CC	GG
BELAR	GG	TT	CC	GG
BENTON	GG	TT	CC	GG
BONDVIC	GG	TT	CC	GG
BONKEE	GG	TT	CC	GG
BOONE	GG	TT	CC	GG
BRAVE	GG	TT	CC	GG
BREUSTEDTS_REGENFREUND	GG	TT	CC	GG
GARRY	GG	TT	CC	GG
GLEN	GG	TT	CC	GG
GMI_ES03_c2277_336	A/G = diagnostic SNP for resistance genotype (Pc91)/susceptible genotypes
oPt-0350-KOM4c2	C/T = diagnostic SNP for resistance genotype (Pc91)/susceptible genotypes
oPt-0350-KOM5c1	T/C = diagnostic SNP for resistance genotype (Pc91)/susceptible genotypes
oPt-0350-KOM6c2	C/G = diagnostic SNP for resistance genotype (Pc91)/susceptible genotypes
Unknown	Sample with ambiguous data
